# Using the NCBI AMRFinder Tool to Determine Antimicrobial Resistance Genotype-Phenotype Correlations Within a Collection of NARMS Isolates

**DOI:** 10.1101/550707

**Authors:** Michael Feldgarden, Vyacheslav Brover, Daniel H. Haft, Arjun B. Prasad, Douglas J. Slotta, Igor Tolstoy, Gregory H. Tyson, Shaohua Zhao, Chih-Hao Hsu, Patrick F. McDermott, Daniel A. Tadesse, Cesar Morales, Mustafa Simmons, Glenn Tillman, Jamie Wasilenko, Jason P. Folster, William Klimke

## Abstract

Antimicrobial resistance (AMR) is a major public health problem that requires publicly available tools for rapid analysis. To identify acquired AMR genes in whole genome sequences, the National Center for Biotechnology Information (NCBI) has produced a high-quality, curated, AMR gene reference database consisting of up-to-date protein and gene nomenclature, a set of hidden Markov models (HMMs), and a curated protein family hierarchy. Currently, the Bacterial Antimicrobial Resistance Reference Gene Database contains 4,579 antimicrobial resistance gene proteins and more than 560 HMMs.

Here, we describe AMRFinder, a tool that uses this reference dataset to identify AMR genes. To assess the predictive ability of AMRFinder, we measured the consistency between predicted AMR genotypes from AMRFinder against resistance phenotypes of 6,242 isolates from the National Antimicrobial Resistance Monitoring System (NARMS). This included 5,425 *Salmonella enterica*, 770 *Campylobacter* spp., and 47 *Escherichia coli* phenotypically tested against various antimicrobial agents. Of 87,679 susceptibility tests performed, 98.4% were consistent with predictions.

To assess the accuracy of AMRFinder, we compared its gene symbol output with that of a 2017 version of ResFinder, another publicly available resistance gene database. Most gene calls were identical, but there were 1,229 gene symbol differences between them, with differences due to both algorithmic differences and database composition. AMRFinder missed 16 loci that Resfinder found, while Resfinder missed 1,147 loci AMRFinder identified. Two missing drug classes from the 2017 version of ResFinder contributed 81% of missed loci. Based on these results, AMRFinder appears to be a highly accurate AMR gene detection system.

**Importance:** Antimicrobial resistance is a major public health problem. Traditionally, antimicrobial resistance has been identified using phenotypic assays. With the advent of genome sequencing, we now can identify resistance genes and deduce if an isolate could be resistant to antibiotics. We describe a database of 4,579 acquired antimicrobial resistance genes, the largest publicly available, and a software tool to identify genes in bacterial genomes, AMRFinder. Unlike other tools, AMRFinder uses a gene hierarchy to prevent overpredicting what the correct gene call should be, enabling more accurate assessment. To assess these resources, we determined the resistance gene content of over 6,200 bacterial isolates from the National Antimicrobial Resistance Monitoring System that have been assayed using traditional methods and that also have had their genomes sequenced. We also compared our gene assessments to those of a popularly used tool. We found that AMRFinder has a high overall consistency between genotypes and phenotypes.
