## Supplemental Table 7 for "Using the NCBI AMRFinder Tool to Determine Antimicrobial Resistance Genotype-Phenotype Correlations Within a Collection of NARMS Isolates"

### Sheet: Sheet1
				Streptomycin MIC**
genotype*	<=2(S)	=2(S)	=4(S)	=8(S)	=16(S)***	=32(S)	=64(R)	>64(R)
No genes (3367)	56	0	235	504	2466	38	49	19
aadA1 (379)	0	0	1	3	71	22	185	97
aadA1, aadA2 (10)	0	0	0	0	6	0	2	2
aadA1, aadA2, aph(3'')-Ib, aph(6)-Id (7)	0	0	0	0	0	0	0	7
aadA1, aadA7 (1)	0	0	0	0	0	0	0	1
aadA1, aadA7, aph(3'')-Ib, aph(6)-Id (1)	0	0	0	0	0	0	0	1
aadA1, aph(3'') (3)	0	0	0	0	0	0	2	1
aadA1, aph(3'')-Ib (19)	0	0	0	0	1	0	3	15
aadA1, aph(3'')-Ib, aph(6)-I (1)	0	0	0	0	0	0	0	1
aadA1, aph(3'')-Ib, aph(6)-Ic, aph(6)-Id (42)	0	0	0	0	2	0	2	38
aadA1, aph(3'')-Ib, aph(6)-Id (97)	0	0	0	0	0	1	12	84
aadA1, aph(6)-Ic, aph(6)-Id (20)	0	0	0	0	13	0	4	3
aadA12 (3)	0	0	0	0	0	0	0	3
aadA12, ant(3''), aph(3'')-Ib, aph(6)-Id (1)	0	0	0	0	0	0	0	1
aadA13 (1)	0	0	0	0	0	0	0	1
aadA15, aadA2, aph(3'')-Ib, aph(6)-Id (1)	0	0	0	0	0	0	0	1
aadA2 (175)	0	0	0	3	23	2	67	80
aadA2, aadA25, aph(3'')-Ib, aph(6)-Id (1)	0	0	0	0	0	0	0	1
aadA2, aph(3'') (1)	0	0	0	0	0	0	1	0
aadA2, aph(3'')-Ib, aph(6)-Ic, aph(6)-Id (1)	0	0	0	0	0	0	0	1
aadA2, aph(3'')-Ib, aph(6)-Id (20)	0	0	0	1	0	0	1	18
aadA22 (3)	0	0	0	0	0	0	0	3
aadA4 (1)	0	0	0	0	0	0	0	1
aadA5 (1)	0	0	0	0	0	1	0	0
aadA5, aph(3'')-Ib, aph(6)-Id (4)	0	0	0	0	0	0	0	4
aadA6, aph(3'')-Ib, aph(6)-Id (4)	0	0	0	0	0	0	0	4
aadA7 (35)	0	0	0	3	20	4	7	1
aadA7, aph(3'')-Ib, aph(6)-Id (3)	0	0	0	0	0	0	0	3
ant(3'') (2)	0	0	0	0	2	0	0	0
aph(3'') (17)	0	0	3	4	9	0	0	1
aph(3''), aph(6)-Id (1)	0	0	0	1	0	0	0	0
aph(3'')-Ib (62)	0	0	0	0	3	0	25	34
aph(3'')-Ib, aph(6)-I (22)	0	0	0	0	1	0	8	13
aph(3'')-Ib, aph(6)-Ic, aph(6)-Id (80)	0	0	0	0	0	1	17	62
aph(3'')-Ib, aph(6)-Id (1024)	0	0	1	5	57	24	445	492
aph(6)-Ic (2)	0	0	1	0	1	0	0	0
aph(6)-Ic, aph(6)-Id (11)	0	0	0	0	10	0	1	0
aph(6)-Id (2)	0	0	0	2	0	0	0	0
*Numbers indicate the number of isolates with that streptomycin resistance genotype. “No genes” describes isolates lacking any known streptomycin resistance genes.
**MICs are indicated by the numeric value. Value in parentheses indicates the breakpoint
***Isolates scored as having MICs of < 32 mg/l were adjusted to have an MIC of 16 mg/l.
Table S7: Streptomycin by gene MICs . Numbers indicate the number of isolates with that streptomycin resistance genotype. “No genes” describes isolates lacking any known streptomycin resistance genes. Isolates scored as having MICs of < 32 mg/ml were adjusted to have an MIC of 16 mg/ml.
