## Supplemental Table 8 for "Using the NCBI AMRFinder Tool to Determine Antimicrobial Resistance Genotype-Phenotype Correlations Within a Collection of NARMS Isolates"

### Sheet: TableS8
ResFinder			AMRFinder
gene called	% identity	% coverage	gene called	% identity	Method	n	Miscall
qnrB15	<100	100	qnrB77	100	ALLELE	1	Resfinder identifies incorrect gene symbol
qnrB49	<100	<100	qnrB2	100	ALLELE	2	Resfinder identifies incorrect gene symbol
aac(3)-IId	<100	100	aac(3)-II	100	EXACT	105	Resfinder identifies incorrect gene symbol
aac(3)-IId	<100	100	aac(3)-II	<100	BLAST	2	Resfinder overspecifies gene symbol
aac(3)-IVa	<100	<100	aac(3)-IV	100	EXACT	47	Resfinder identifies incorrect gene symbol
aac(6')Ib-cr	100	100	aac(6')-Ib	<100	BLAST	1	Resfinder identifies incorrect gene symbol
aac(6')Ib-cr	<100	100	aac(6')-Ib4	100	ALLELE	22	Resfinder identifies incorrect gene symbol
aac(6')Ib-cr	<100	<100	aac(6')-Ib	<100	BLAST	1	Resfinder identifies incorrect gene symbol
aac(6')Ib-cr	<100	<100	aac(6')-Ib4	100	ALLELE	8	Resfinder identifies incorrect gene symbol
aacA4	<100	100	aac(6')-Ib4	100	ALLELE	30	Resfinder identifies incorrect gene symbol
aadA1	100	<100	ant(3'')	<100	HMM	2	AMRFinder underspecifies
aadA1	<100	100	aadA22	100	EXACT	3	Resfinder identifies incorrect gene symbol
aadA1	<100	100	aadA25	100	EXACT	1	Resfinder identifies incorrect gene symbol
ant(6)-Ia	100	100	aadE	100	EXACT	1	Resfinder identifies incorrect gene symbol
blaCARB-1	<100	100	blaCARB-2	100	ALLELE	1	Resfinder identifies incorrect gene symbol
blaCMY-2	100	<100	blaCMY	<100	BLAST	5	Resfinder overspecifies gene symbol
blaCMY-2	<100	100	blaCMY	<100	BLAST	21	Resfinder overspecifies gene symbol
blaCTX-M-65	<100	100	blaCTX-M	<100	BLAST	1	Resfinder overspecifies gene symbol
blaHERA-3	<100	100	blaHER	<100	BLAST	15	Resfinder overspecifies gene symbol
blaHERA-3	<100	<100	blaHER	<100	BLAST	1	Resfinder overspecifies gene symbol
blaOXA-447	<100	100	blaOXA	<100	BLAST	2	Resfinder overspecifies gene symbol
blaOXA-448	<100	100	blaOXA	<100	BLAST	2	Resfinder overspecifies gene symbol
blaOXA-61	<100	100	blaOXA	<100	BLAST	32	Resfinder overspecifies gene symbol
blaOXA-61	<100	100	blaOXA-193	100	ALLELE	549	Resfinder overspecifies gene symbol
blaOXA-61	<100	100	blaOXA-450	100	ALLELE	1	Resfinder overspecifies gene symbol
blaOXA-61	<100	100	blaOXA-489	100	ALLELE	27	Resfinder overspecifies gene symbol
blaOXA-61	<100	<100	blaOXA	<100	BLAST	9	Resfinder overspecifies gene symbol
blaOXA-61	<100	<100	blaOXA-460	100	ALLELE	1	Resfinder overspecifies gene symbol
blaOXA-61	<100	<100	blaOXA-461	100	ALLELE	13	Resfinder overspecifies gene symbol
blaSHV-2	<100	100	blaSHV-2A	100	ALLELE	2	Resfinder identifies incorrect gene symbol
blaTEM-1B	100	<100	bla	<100	HMM	1	AMRFinder underspecifies; Resfinder overspecifies gene symbol
blaTEM-1B	100	<100	blaTEM	<100	BLAST	11	Resfinder overspecifies gene symbol
blaTEM-1B	<100	100	blaTEM	<100	BLAST	3	Resfinder overspecifies gene symbol
blaTEM-1B	<100	100	blaTEM-135	100	ALLELE	1	Resfinder identifies incorrect gene symbol
blaTEM-1C	100	<100	blaTEM	<100	BLAST	1	Resfinder overspecifies gene symbol
blaTEM-1C	<100	100	blaTEM	<100	BLAST	1	Resfinder overspecifies gene symbol
cmlA1	<100	100	cmlA	100	EXACT	1	Resfinder identifies incorrect gene symbol
cmlA1	<100	100	cmlA5	100	EXACT	18	Resfinder identifies incorrect gene symbol
dfrA18	<100	100	dfrA19	100	ALLELE	3	Resfinder identifies incorrect gene symbol
dfrB3	100	100	dfrB	100	EXACT	1	AMRFinder underspecifies
fosA7	<100	100	fosA	<100	HMM	280	Resfinder overspecifies gene symbol
strA	<100	<100	aph(3'')	<100	HMM	1	AMRFinder underspecifies
Table S8: Gene symbol discrepancies found when comparing AMRFinder and Resfinder [xlsx table]. “Gene called” describes the gene symbol identified by Resfinder or AMFfinder. For Resfinder, % identity describes nucleotide identity, while for AMRFinder % identity describes protein identity. % coverage describes the length match to the Resfinder hit. AMRFinder “Method” describes whether the identifie…
